# *Plasmodium falciparum* Acetyl-CoA Synthetase is essential for parasite intraerythrocytic development and chromatin modification

**DOI:** 10.1101/2021.06.13.448207

**Authors:** Isadora Oliveira Prata, Eliana Fernanda Galindo Cubillos, Deibs Barbosa, Joaquim Martins, João Carlos Setubal, Gerhard Wunderlich

## Abstract

The malaria parasite *Plasmodium falciparum* possesses a unique Acetyl-CoA Synthetase (PfACS) which provides acetyl moieties for different metabolic and regulatory cellular pathways. We characterized PfACS and studied its role focusing on epigenetic modifications using the *var* gene family as reporter genes. For this, mutant lines to modulate plasmodial ACS expression by degron-mediated protein degradation or ribozyme induced transcript decay were created. Additionally, an ACS inhibitor was tested for its effectiveness and specificity in interfering with *Pf*ACS. The knockdown of *Pf*ACS or its inhibition led to impaired parasite growth. Decreased levels of *Pf*ACS also led to differential histone acetylation patterns, altered variant gene expression and concomitantly decreased cytoadherence of infected red blood cells containing knocked-down parasites. Further, ChIP analysis revealed the presence of PfACS in many loci in ring stage parasites, underscoring its involvement in the regulation of chromatin. Due to its significant differences to human ACS, *Pf*ACS seems an interesting target for drug development.
