## Supplementary Table 3 for "*Plasmodium falciparum* Acetyl-CoA Synthetase is essential for parasite intraerythrocytic development and chromatin modification"

### Sheet: Planilha1
This table contains the oligos used for var gene qPCRs (originally created by Salanti et al. 2003, cited in the main text)
Forward Primer	Reverse Primer	Gene ID
TGCGCTGATAACTCACAACA	AGGGGTTCATCGTCATCTTC	PF3D7_0100100
AACCCCCAATACCATTACGA	TTCCCCACTCATGTAACCAA	PF3D7_0115700
GACGAGGAGTCGGAAAAGAC	TGGACAGGCTTGTTTGAGAG	PF3D7_1000100
GTGCACCAAAAGAAGCTCAA	ACAAAACTCCTCTGCCCATT	PF3D7_1041300
GAGGCTTATGGGAAACCAGA	AGGCAGTCTTTGGCATCTTT	PF3D7_1100100
GACGGCTACCACAGAGACAA	CGTCATCATCGTCTTCGTTT	PF3D7_1100200
TGCTGAAGACCAAATTGAGC	TTGTTGTGGTGGTTGTTGTG	PF3D7_1150400
TCGATTATGTGCCGCAGTAT	TTCCCGTACAATCGTATCCA	PF3D7_1200400
TGGTGATGGTACTGCTGGAT	TTTATTTTCGGCAGCATTTG	PF3D7_1200600
GACGCCTGCACTCTCAAATA	TTGGAGAGCACCACCATTTA	PF3D7_1219300
AGCAAAATCCGAAGCAGAAT	CCCACAGATCTTTTCCTCGT	PF3D7_1240300
AAAGCCACTAGCGAGGGTAA	TGTTTTTGCCCACTCCTGTA	PF3D7_1240400
CATCCATTACGCAGGATACG	AAATAGGGTGGGCGTAACAC	PF3D7_1240600
GGCACGAAGTTTTGCAGATA	TTTGTGCGTCTTTCTTCGTC	PF3D7_1255200
CGGAGGAGGAAAAACAAGAG	TGCCGTATTTGAGACCACAT	PF3D7_1200100
CGGAATTAGTTGCCTTCACA	CATTGGCCACCAAGTGTATC	PF3D7_1373500
CACAGGTATGGGAAGCAATG	CCATACAGCCGTGACTGTTC	PF3D7_1300300
CAATTTTGGGTGTGGAATCA	CACTGGCCACCAAGTGTATC	PF3D7_0223500
ATGTGCGCTACAAGAAGCTG	TTGATCTCCCCATTCAGTCA	PF3D7_0200100
CAATCTGCGGCAATAGAGAC	CCACTGTTGAGGGGTTTTCT	PF3D7_0324900
ATATGGGAAGGGATGCTCTG	TGAACCATCGAAGGAATTGA	PF3D7_0400400
ACCGCCCCATCTAGTGATAG	CACTTGGTGATGTGGTGTCA	PF3D7_0412400
TAAAAGACGCCAACAGATGC	TCATCGTCTTCGTCTTCGTC	PF3D7_0412700
ACTTTCTGGTGGGGAATCAG	TTCACCGCCACTTACTTCAG	PF3D7_0412900
GACGACGATGAAGACGAAGA	AGATCTCCGCATTTCCAATC	PF3D7_0400100
AGAGGGTTATGGGAATGCAG	GCATTCTTTGGCAATTCCTT	PF3D7_0420700
TGCAACGAAACATTAGCACA	AGCAGGGGATGATGCTTTAC	PF3D7_0421300
AAACACGTTGAATGGCGATA	GACGCCGAGGAGGTAAATAG	PF3D7_0425800
TGACGACTCCTCAGACGAAG	CTCCACTGACGGATCTGTTG	PF3D7_0426000
AAGAAAGTGCCACAACATGC	GTTCGTACGCCTGTCGTTTA	PF3D7_0533100
GAAGCTGGTGGTACTGACGA	TATTTTCCCACCAGGAGGAG	PF3D7_0500100
ATTTGTCGCACATGAAGGAA	AACTTCGTGCCAATGCTGTA	PF3D7_0617400
TTTGGGATGACACCAAGAAA	GTCGCTTGATGAAGGAGTCA	PF3D7_0800300
GGTGTCAAGGCAGCTAATGA	TATGTCCTGCGCTATTTTGC	PF3D7_0800200
GTCGTGGAAAAACGAAAGGT	TATCTATCCAGGGCCCAAAG	PF3D7_0800100
ATGTGTGCGAGAAGGTGAAG	TGCCTTCTAGGTGGCATACA	PF3D7_0632500
CAATTTTTCCGACGCTTGTA	CACATATAGCGCCGTCCTTA	PF3D7_0711700
GCGACGCTCAAAAACATTTA	TCATCCAACGCAATCTTTGT	PF3D7_0712400
ACCAAATGGTGACTTGCTCA	TTTTCATCGACGGATGATGT	PF3D7_0712300
GTTGAGTCTGCGGCAATAGA	CTGGGGTTTGTTCAACACTG	PF3D7_0712000
CACACATGTCCACCACAAGA	ACCCTTCTGTGGTGTCTTCC	PF3D7_0712900
ACGTGGTGGAGACGTAAACA	CCTTTGTTGTTGCCACTTTG	PF3D7_0712800
CGTGGTAGTGAAGCACCATC	CCCACCTTCTTGTGGTTTCT	PF3D7_0712600
TGACGACGATAAATGGGAAA	TTCTTTTGGAGCAGGGAGTT	PF3D7_0733000
ACCAAGTGGTGACAAAGCAG	GGGTGGCACACAAACACTAC	PF3D7_0421100
TTTGTCCGGAAGACGATACA	ATCTGGGGCAGAATTACCAC	PF3D7_0808700
TGCAAACCACCAGAAGAAAG	GTTCTCCGTGTTGTCCTCCT	PF3D7_0900100
CGTAAAACATGGTGGGATGA	GGCCCATTCAGTTAACCATC	PF3D7_0100300
CACACGTGGACCTCAAGAAC	AAAACCGATGCCAATACTCC	PF3D7_0937800
ACAAAGGAACGTCCATCTCC	GCCAATACTCCACATGATCG	PF3D7_1300100
TGCAAGGGTGCTAATGGTAA	CCTGCATTTTGACATTCGTC	PF3D7_0809100
GACAAATACGGCGACTACGA	TGTTTCACCCCATTCTTCAA	PF3D7_0632800
TGGAAAGAACATGGACCTGA	TTCCTCGAGGGAAGAATCAC	PF3D7_0600200
TCACAACCTGACCCCCTACT	TCTTCGTCGTTGTCATCCTC	PF3D7_0420700
TGACCAAGACGAAGTATGGAA	TTGATCTCTGTTCGCTGTCC	PF3D7_0937600
TCATTATGGGAAGCACGATT	TGATTTCTACCATCGCAAGG	PF3D7_0100300
AAGTAGCAGGTCATCGTGGTT	TTCGGCACATTCTTCCATAA	PF3D7_0717700
