## Supplementary Table 4 for "*Plasmodium falciparum* Acetyl-CoA Synthetase is essential for parasite intraerythrocytic development and chromatin modification"

### Sheet: Tabelle1
Supplementary Table 4
This table shows the output of PlasmoDB's GO term analysis for the gene loci to which PfACS showed significant association in ring stage parasites. Shown are only groups for which the corrected ("Bonferroni") p values were below 0.05. Increase column E for more gene Ids.
The loci/GeneIDs used for the analysis were the ones shown in Supplementary table 2.
Biological Process
ID	Name	Bgd count	Result count	Result gene list	Pct of bgd	Fold enrichment	Odds ratio	P-value	Benjamini	Bonferroni
GO:0030705	cytoskeleton-dependent intracellular transport	10	9	PF3D7_0613900,PF3D7_0724900,PF3D7_0729900,PF3D7_1020300,PF3D7_1126700,PF3D7_1140500,PF3D7_1229800,PF3D7_1329100,PF3D7_1342600,	90	3.93	30.53	1.34648e-05	0.0135518	0.023321
GO:0010468	regulation of gene expression	267	90	PF3D7_0110100,PF3D7_0216000,PF3D7_0302100,PF3D7_0309700,PF3D7_0317300,PF3D7_0410800,PF3D7_0415300,PF3D7_0416400,PF3D7_0418000,PF3D7_0420300,PF3D7_0422500,PF3D7_0505200,PF3D7_0516800,PF3D7_0517400,PF3D7_0519500,PF3D7_0603600,PF3D7_0605100,PF3D7_0606600,PF3D7_0610900,PF3D7_0613800,PF3D7_0615400,PF3D7_0621300,PF3D7_0622900,PF3D7_0623100,PF3D7_0623600,PF3D7_0624600,PF3D7_0629700,PF3D7_0711400,PF3D7_0…	33.7	1.47	1.77	2.24435e-05	0.0135518	0.0388722
GO:0051252	regulation of RNA metabolic process	165	61	PF3D7_0216000,PF3D7_0302100,PF3D7_0317300,PF3D7_0410800,PF3D7_0415300,PF3D7_0416400,PF3D7_0418000,PF3D7_0420300,PF3D7_0505200,PF3D7_0516800,PF3D7_0517400,PF3D7_0603600,PF3D7_0610900,PF3D7_0613800,PF3D7_0622900,PF3D7_0623100,PF3D7_0623600,PF3D7_0624600,PF3D7_0629700,PF3D7_0711400,PF3D7_0717300,PF3D7_0722100,PF3D7_0727500,PF3D7_0802100,PF3D7_0812500,PF3D7_0817900,PF3D7_0824000,PF3D7_1007700,PF3D7_1…	37	1.61	2.03	2.34731e-05	0.0135518	0.0406553
Cellular Function
ID	Name	Bgd count	Result count	Result gene list	Pct of bgd	Fold enrichment	Odds ratio	P-value	Benjamini	Bonferroni
GO:0005634	nucleus	1725	504	PF3D7_0102600,PF3D7_0103600,PF3D7_0104300,PF3D7_0105600,PF3D7_0105700,PF3D7_0106700,PF3D7_0108700,PF3D7_0110500,PF3D7_0111300,PF3D7_0201900,PF3D7_0203600,PF3D7_0204200,PF3D7_0204700,PF3D7_0206000,PF3D7_0209700,PF3D7_0212700,PF3D7_0213100,PF3D7_0216000,PF3D7_0216300,PF3D7_0218700,PF3D7_0302100,PF3D7_0302200,PF3D7_0302900,PF3D7_0303200,PF3D7_0303500,PF3D7_0305100,PF3D7_0305500,PF3D7_0308000,PF3D7_0…	29.2	1.28	1.71	9.57278e-15	5.12144e-12	5.12144e-12
GO:0005694	chromosome	105	42	PF3D7_0111300,PF3D7_0206000,PF3D7_0216000,PF3D7_0308000,PF3D7_0316500,PF3D7_0409600,PF3D7_0411900,PF3D7_0416400,PF3D7_0503200,PF3D7_0505200,PF3D7_0517400,PF3D7_0605800,PF3D7_0612200,PF3D7_0622900,PF3D7_0705300,PF3D7_0719300,PF3D7_0816800,PF3D7_0817900,PF3D7_0820000,PF3D7_0904800,PF3D7_0910900,PF3D7_0917000,PF3D7_1112100,PF3D7_1117800,PF3D7_1123800,PF3D7_1130700,PF3D7_1227600,PF3D7_1241700,PF3D7_1…	40	1.75	2.29	5.56623e-05	0.0148897	0.0297793
Molecular Function
ID	Name	Bgd count	Result count	Result gene list	Pct of bgd	Fold enrichment	Odds ratio	P-value	Benjamini	Bonferroni
GO:0043565	sequence-specific DNA binding	53	33	PF3D7_0317300,PF3D7_0409600,PF3D7_0411900,PF3D7_0416300,PF3D7_0418000,PF3D7_0420300,PF3D7_0503200,PF3D7_0516800,PF3D7_0604100,PF3D7_0605800,PF3D7_0613800,PF3D7_0622900,PF3D7_0624600,PF3D7_0705300,PF3D7_0705400,PF3D7_0802100,PF3D7_0826300,PF3D7_0904800,PF3D7_1007700,PF3D7_1012000,PF3D7_1107800,PF3D7_1139300,PF3D7_1211700,PF3D7_1222400,PF3D7_1222600,PF3D7_1314200,PF3D7_1317100,PF3D7_1317200,PF3D7_1…	62.3	2.72	5.69	7.90729e-10	6.83189e-07	6.83189e-07
GO:0003677	DNA binding	256	97	PF3D7_0111300,PF3D7_0206000,PF3D7_0216000,PF3D7_0308000,PF3D7_0312000,PF3D7_0317300,PF3D7_0317700,PF3D7_0318200,PF3D7_0403400,PF3D7_0409600,PF3D7_0410800,PF3D7_0411900,PF3D7_0416300,PF3D7_0418000,PF3D7_0420300,PF3D7_0503200,PF3D7_0505500,PF3D7_0509400,PF3D7_0509500,PF3D7_0514100,PF3D7_0516800,PF3D7_0603600,PF3D7_0604100,PF3D7_0605800,PF3D7_0613800,PF3D7_0614800,PF3D7_0622900,PF3D7_0624600,PF3D7_0…	37.9	1.65	2.15	2.06098e-08	8.90343e-06	1.78069e-05
GO:0097367	carbohydrate derivative binding	727	219	PF3D7_0102600,PF3D7_0103600,PF3D7_0106300,PF3D7_0106700,PF3D7_0110100,PF3D7_0110600,PF3D7_0111000,PF3D7_0111300,PF3D7_0203100,PF3D7_0211700,PF3D7_0214600,PF3D7_0216000,PF3D7_0216700,PF3D7_0217100,PF3D7_0301000,PF3D7_0302100,PF3D7_0304200,PF3D7_0305800,PF3D7_0307900,PF3D7_0308200,PF3D7_0310500,PF3D7_0312000,PF3D7_0313500,PF3D7_0317200,PF3D7_0317500,PF3D7_0319000,PF3D7_0319400,PF3D7_0319700,PF3D7_0…	30.1	1.32	1.56	6.08518e-07	0.000138688	0.000525759
GO:0043168	anion binding	742	222	PF3D7_0102600,PF3D7_0103600,PF3D7_0106300,PF3D7_0106700,PF3D7_0110100,PF3D7_0110200,PF3D7_0110600,PF3D7_0111000,PF3D7_0111300,PF3D7_0203100,PF3D7_0211700,PF3D7_0214600,PF3D7_0216000,PF3D7_0216700,PF3D7_0217100,PF3D7_0301000,PF3D7_0302100,PF3D7_0304200,PF3D7_0305800,PF3D7_0307900,PF3D7_0308200,PF3D7_0310500,PF3D7_0312000,PF3D7_0313500,PF3D7_0317200,PF3D7_0317500,PF3D7_0319000,PF3D7_0319400,PF3D7_0…	29.9	1.31	1.55	8.95248e-07	0.000138688	0.000773494
GO:0017076	purine nucleotide binding	707	213	PF3D7_0102600,PF3D7_0103600,PF3D7_0106300,PF3D7_0106700,PF3D7_0110100,PF3D7_0110600,PF3D7_0111000,PF3D7_0111300,PF3D7_0203100,PF3D7_0211700,PF3D7_0214600,PF3D7_0216000,PF3D7_0216700,PF3D7_0217100,PF3D7_0301000,PF3D7_0302100,PF3D7_0304200,PF3D7_0305800,PF3D7_0307900,PF3D7_0308200,PF3D7_0310500,PF3D7_0312000,PF3D7_0313500,PF3D7_0317200,PF3D7_0317500,PF3D7_0319000,PF3D7_0319400,PF3D7_0319700,PF3D7_0…	30.1	1.32	1.56	9.01617e-07	0.000138688	0.000778997
GO:0032553	ribonucleotide binding	709	213	PF3D7_0102600,PF3D7_0103600,PF3D7_0106300,PF3D7_0106700,PF3D7_0110100,PF3D7_0110600,PF3D7_0111000,PF3D7_0111300,PF3D7_0203100,PF3D7_0211700,PF3D7_0214600,PF3D7_0216000,PF3D7_0216700,PF3D7_0217100,PF3D7_0301000,PF3D7_0302100,PF3D7_0304200,PF3D7_0305800,PF3D7_0307900,PF3D7_0308200,PF3D7_0310500,PF3D7_0312000,PF3D7_0313500,PF3D7_0317200,PF3D7_0317500,PF3D7_0319000,PF3D7_0319400,PF3D7_0319700,PF3D7_0…	30	1.31	1.55	1.13972e-06	0.000138688	0.000984715
GO:0030554	adenyl nucleotide binding	602	185	PF3D7_0102600,PF3D7_0103600,PF3D7_0106300,PF3D7_0110600,PF3D7_0111000,PF3D7_0111300,PF3D7_0203100,PF3D7_0211700,PF3D7_0214600,PF3D7_0216000,PF3D7_0216700,PF3D7_0217100,PF3D7_0301000,PF3D7_0302100,PF3D7_0305800,PF3D7_0307900,PF3D7_0308200,PF3D7_0310500,PF3D7_0312000,PF3D7_0317200,PF3D7_0317500,PF3D7_0319000,PF3D7_0319400,PF3D7_0319700,PF3D7_0320300,PF3D7_0322600,PF3D7_0407600,PF3D7_0410600,PF3D7_0…	30.7	1.34	1.59	1.31809e-06	0.000138688	0.00113883
GO:0035639	purine ribonucleoside triphosphate binding	692	208	PF3D7_0102600,PF3D7_0103600,PF3D7_0106300,PF3D7_0106700,PF3D7_0110100,PF3D7_0110600,PF3D7_0111000,PF3D7_0111300,PF3D7_0203100,PF3D7_0211700,PF3D7_0214600,PF3D7_0216000,PF3D7_0216700,PF3D7_0217100,PF3D7_0302100,PF3D7_0304200,PF3D7_0305800,PF3D7_0307900,PF3D7_0308200,PF3D7_0310500,PF3D7_0312000,PF3D7_0313500,PF3D7_0317200,PF3D7_0317500,PF3D7_0319000,PF3D7_0319400,PF3D7_0319700,PF3D7_0320300,PF3D7_0…	30.1	1.31	1.55	1.51625e-06	0.000138688	0.00131004
GO:0032555	purine ribonucleotide binding	704	211	PF3D7_0102600,PF3D7_0103600,PF3D7_0106300,PF3D7_0106700,PF3D7_0110100,PF3D7_0110600,PF3D7_0111000,PF3D7_0111300,PF3D7_0203100,PF3D7_0211700,PF3D7_0214600,PF3D7_0216000,PF3D7_0216700,PF3D7_0217100,PF3D7_0301000,PF3D7_0302100,PF3D7_0304200,PF3D7_0305800,PF3D7_0307900,PF3D7_0308200,PF3D7_0310500,PF3D7_0312000,PF3D7_0313500,PF3D7_0317200,PF3D7_0317500,PF3D7_0319000,PF3D7_0319400,PF3D7_0319700,PF3D7_0…	30	1.31	1.54	1.57432e-06	0.000138688	0.00136022
GO:0032559	adenyl ribonucleotide binding	600	184	PF3D7_0102600,PF3D7_0103600,PF3D7_0106300,PF3D7_0110600,PF3D7_0111000,PF3D7_0111300,PF3D7_0203100,PF3D7_0211700,PF3D7_0214600,PF3D7_0216000,PF3D7_0216700,PF3D7_0217100,PF3D7_0301000,PF3D7_0302100,PF3D7_0305800,PF3D7_0307900,PF3D7_0308200,PF3D7_0310500,PF3D7_0312000,PF3D7_0317200,PF3D7_0317500,PF3D7_0319000,PF3D7_0319400,PF3D7_0319700,PF3D7_0320300,PF3D7_0322600,PF3D7_0407600,PF3D7_0411200,PF3D7_0…	30.7	1.34	1.59	1.65738e-06	0.000138688	0.00143197
GO:0005524	ATP binding	589	181	PF3D7_0102600,PF3D7_0103600,PF3D7_0106300,PF3D7_0110600,PF3D7_0111000,PF3D7_0111300,PF3D7_0203100,PF3D7_0211700,PF3D7_0214600,PF3D7_0216000,PF3D7_0216700,PF3D7_0217100,PF3D7_0302100,PF3D7_0305800,PF3D7_0307900,PF3D7_0308200,PF3D7_0310500,PF3D7_0312000,PF3D7_0317200,PF3D7_0317500,PF3D7_0319000,PF3D7_0319400,PF3D7_0319700,PF3D7_0320300,PF3D7_0322600,PF3D7_0407600,PF3D7_0411200,PF3D7_0415200,PF3D7_0…	30.7	1.34	1.59	1.7657e-06	0.000138688	0.00152556
GO:0003777	microtubule motor activity	23	16	PF3D7_0111000,PF3D7_0317500,PF3D7_0319400,PF3D7_0718000,PF3D7_0724900,PF3D7_0729900,PF3D7_0905300,PF3D7_1020300,PF3D7_1025500,PF3D7_1202300,PF3D7_1211000,PF3D7_1213600,PF3D7_1245100,PF3D7_1245600,PF3D7_1426300,PF3D7_1465800,	69.6	3.04	7.79	2.42918e-06	0.000174901	0.00209881
GO:1901363	heterocyclic compound binding	1475	400	PF3D7_0102600,PF3D7_0103600,PF3D7_0105700,PF3D7_0106300,PF3D7_0106700,PF3D7_0110100,PF3D7_0110200,PF3D7_0110600,PF3D7_0111000,PF3D7_0111300,PF3D7_0203100,PF3D7_0206000,PF3D7_0211700,PF3D7_0214600,PF3D7_0216000,PF3D7_0216700,PF3D7_0217100,PF3D7_0301000,PF3D7_0302100,PF3D7_0304200,PF3D7_0305800,PF3D7_0307900,PF3D7_0308000,PF3D7_0308200,PF3D7_0309700,PF3D7_0310500,PF3D7_0312000,PF3D7_0313500,PF3D7_0…	27.1	1.18	1.39	2.89295e-06	0.00019227	0.00249951
GO:0016887	ATPase activity	242	86	PF3D7_0103600,PF3D7_0106300,PF3D7_0111000,PF3D7_0111300,PF3D7_0216000,PF3D7_0301000,PF3D7_0310500,PF3D7_0317500,PF3D7_0319400,PF3D7_0319700,PF3D7_0416200,PF3D7_0416300,PF3D7_0422500,PF3D7_0503200,PF3D7_0504400,PF3D7_0505500,PF3D7_0508700,PF3D7_0514100,PF3D7_0602100,PF3D7_0613900,PF3D7_0624600,PF3D7_0705400,PF3D7_0708800,PF3D7_0718000,PF3D7_0721300,PF3D7_0724900,PF3D7_0726300,PF3D7_0729900,PF3D7_0…	35.5	1.55	1.93	3.28771e-06	0.000196525	0.00284058
GO:0097159	organic cyclic compound binding	1477	400	PF3D7_0102600,PF3D7_0103600,PF3D7_0105700,PF3D7_0106300,PF3D7_0106700,PF3D7_0110100,PF3D7_0110200,PF3D7_0110600,PF3D7_0111000,PF3D7_0111300,PF3D7_0203100,PF3D7_0206000,PF3D7_0211700,PF3D7_0214600,PF3D7_0216000,PF3D7_0216700,PF3D7_0217100,PF3D7_0301000,PF3D7_0302100,PF3D7_0304200,PF3D7_0305800,PF3D7_0307900,PF3D7_0308000,PF3D7_0308200,PF3D7_0309700,PF3D7_0310500,PF3D7_0312000,PF3D7_0313500,PF3D7_0…	27.1	1.18	1.39	3.41188e-06	0.000196525	0.00294787
GO:0017111	nucleoside-triphosphatase activity	351	115	PF3D7_0103600,PF3D7_0106300,PF3D7_0106700,PF3D7_0110100,PF3D7_0111000,PF3D7_0111300,PF3D7_0216000,PF3D7_0216700,PF3D7_0301000,PF3D7_0310500,PF3D7_0313500,PF3D7_0317500,PF3D7_0319400,PF3D7_0319700,PF3D7_0416200,PF3D7_0416300,PF3D7_0422500,PF3D7_0423300,PF3D7_0503200,PF3D7_0504400,PF3D7_0505500,PF3D7_0508700,PF3D7_0514100,PF3D7_0602100,PF3D7_0602400,PF3D7_0607000,PF3D7_0607800,PF3D7_0613900,PF3D7_0…	32.8	1.43	1.71	7.22651e-06	0.000390231	0.0062437
GO:0043167	ion binding	1108	308	PF3D7_0102600,PF3D7_0103600,PF3D7_0106300,PF3D7_0106700,PF3D7_0110100,PF3D7_0110200,PF3D7_0110600,PF3D7_0111000,PF3D7_0111300,PF3D7_0203100,PF3D7_0206000,PF3D7_0209700,PF3D7_0211700,PF3D7_0214600,PF3D7_0216000,PF3D7_0216700,PF3D7_0217100,PF3D7_0301000,PF3D7_0302100,PF3D7_0304200,PF3D7_0305800,PF3D7_0307900,PF3D7_0308100,PF3D7_0308200,PF3D7_0310200,PF3D7_0310500,PF3D7_0312000,PF3D7_0313500,PF3D7_0…	27.8	1.21	1.41	8.24451e-06	0.000419015	0.00712326
GO:0016462	pyrophosphatase activity	366	118	PF3D7_0103600,PF3D7_0106300,PF3D7_0106700,PF3D7_0110100,PF3D7_0111000,PF3D7_0111300,PF3D7_0216000,PF3D7_0216700,PF3D7_0301000,PF3D7_0310500,PF3D7_0313500,PF3D7_0317500,PF3D7_0319400,PF3D7_0319700,PF3D7_0416200,PF3D7_0416300,PF3D7_0422500,PF3D7_0423300,PF3D7_0503200,PF3D7_0504400,PF3D7_0505500,PF3D7_0508700,PF3D7_0514100,PF3D7_0602100,PF3D7_0602400,PF3D7_0607000,PF3D7_0607800,PF3D7_0613900,PF3D7_0…	32.2	1.41	1.67	1.2896e-05	0.000568573	0.0111422
GO:1901265	nucleoside phosphate binding	835	239	PF3D7_0102600,PF3D7_0103600,PF3D7_0106300,PF3D7_0106700,PF3D7_0110100,PF3D7_0110200,PF3D7_0110600,PF3D7_0111000,PF3D7_0111300,PF3D7_0203100,PF3D7_0211700,PF3D7_0214600,PF3D7_0216000,PF3D7_0216700,PF3D7_0217100,PF3D7_0301000,PF3D7_0302100,PF3D7_0304200,PF3D7_0305800,PF3D7_0307900,PF3D7_0308200,PF3D7_0310500,PF3D7_0312000,PF3D7_0313500,PF3D7_0317200,PF3D7_0317500,PF3D7_0319000,PF3D7_0319400,PF3D7_0…	28.6	1.25	1.45	1.36702e-05	0.000568573	0.0118111
GO:0000166	nucleotide binding	835	239	PF3D7_0102600,PF3D7_0103600,PF3D7_0106300,PF3D7_0106700,PF3D7_0110100,PF3D7_0110200,PF3D7_0110600,PF3D7_0111000,PF3D7_0111300,PF3D7_0203100,PF3D7_0211700,PF3D7_0214600,PF3D7_0216000,PF3D7_0216700,PF3D7_0217100,PF3D7_0301000,PF3D7_0302100,PF3D7_0304200,PF3D7_0305800,PF3D7_0307900,PF3D7_0308200,PF3D7_0310500,PF3D7_0312000,PF3D7_0313500,PF3D7_0317200,PF3D7_0317500,PF3D7_0319000,PF3D7_0319400,PF3D7_0…	28.6	1.25	1.45	1.36702e-05	0.000568573	0.0118111
GO:0005488	binding	2411	614	PF3D7_0102600,PF3D7_0103600,PF3D7_0103900,PF3D7_0105300,PF3D7_0105700,PF3D7_0106300,PF3D7_0106700,PF3D7_0110100,PF3D7_0110200,PF3D7_0110500,PF3D7_0110600,PF3D7_0111000,PF3D7_0111300,PF3D7_0113800,PF3D7_0201900,PF3D7_0203100,PF3D7_0204100,PF3D7_0206000,PF3D7_0208600,PF3D7_0209000,PF3D7_0209700,PF3D7_0211500,PF3D7_0211700,PF3D7_0213100,PF3D7_0214600,PF3D7_0216000,PF3D7_0216300,PF3D7_0216700,PF3D7_0…	25.5	1.11	1.34	1.38195e-05	0.000568573	0.01194
GO:0003774	motor activity	44	23	PF3D7_0111000,PF3D7_0216700,PF3D7_0317500,PF3D7_0319400,PF3D7_0613900,PF3D7_0718000,PF3D7_0724900,PF3D7_0729900,PF3D7_0905300,PF3D7_1020300,PF3D7_1025500,PF3D7_1140500,PF3D7_1202300,PF3D7_1211000,PF3D7_1213600,PF3D7_1229800,PF3D7_1245100,PF3D7_1245600,PF3D7_1329100,PF3D7_1342600,PF3D7_1426300,PF3D7_1458500,PF3D7_1465800,	52.3	2.28	3.74	1.97457e-05	0.000711106	0.0170603
GO:0016818	hydrolase activity, acting on acid anhydrides, in phosphorus-containing anhydrides	369	118	PF3D7_0103600,PF3D7_0106300,PF3D7_0106700,PF3D7_0110100,PF3D7_0111000,PF3D7_0111300,PF3D7_0216000,PF3D7_0216700,PF3D7_0301000,PF3D7_0310500,PF3D7_0313500,PF3D7_0317500,PF3D7_0319400,PF3D7_0319700,PF3D7_0416200,PF3D7_0416300,PF3D7_0422500,PF3D7_0423300,PF3D7_0503200,PF3D7_0504400,PF3D7_0505500,PF3D7_0508700,PF3D7_0514100,PF3D7_0602100,PF3D7_0602400,PF3D7_0607000,PF3D7_0607800,PF3D7_0613900,PF3D7_0…	32	1.4	1.65	1.97529e-05	0.000711106	0.0170665
GO:0016817	hydrolase activity, acting on acid anhydrides	369	118	PF3D7_0103600,PF3D7_0106300,PF3D7_0106700,PF3D7_0110100,PF3D7_0111000,PF3D7_0111300,PF3D7_0216000,PF3D7_0216700,PF3D7_0301000,PF3D7_0310500,PF3D7_0313500,PF3D7_0317500,PF3D7_0319400,PF3D7_0319700,PF3D7_0416200,PF3D7_0416300,PF3D7_0422500,PF3D7_0423300,PF3D7_0503200,PF3D7_0504400,PF3D7_0505500,PF3D7_0508700,PF3D7_0514100,PF3D7_0602100,PF3D7_0602400,PF3D7_0607000,PF3D7_0607800,PF3D7_0613900,PF3D7_0…	32	1.4	1.65	1.97529e-05	0.000711106	0.0170665
GO:0036094	small molecule binding	856	243	PF3D7_0102600,PF3D7_0103600,PF3D7_0103900,PF3D7_0106300,PF3D7_0106700,PF3D7_0110100,PF3D7_0110200,PF3D7_0110600,PF3D7_0111000,PF3D7_0111300,PF3D7_0203100,PF3D7_0211700,PF3D7_0214600,PF3D7_0216000,PF3D7_0216700,PF3D7_0217100,PF3D7_0301000,PF3D7_0302100,PF3D7_0304200,PF3D7_0305800,PF3D7_0307900,PF3D7_0308200,PF3D7_0310500,PF3D7_0312000,PF3D7_0313500,PF3D7_0317200,PF3D7_0317500,PF3D7_0319000,PF3D7_0…	28.4	1.24	1.43	2.19235e-05	0.000757677	0.0189419
GO:0003690	double-stranded DNA binding	48	24	PF3D7_0411900,PF3D7_0416300,PF3D7_0503200,PF3D7_0505500,PF3D7_0605800,PF3D7_0624600,PF3D7_0705300,PF3D7_0705400,PF3D7_0726300,PF3D7_0727500,PF3D7_0816800,PF3D7_0826300,PF3D7_1011800,PF3D7_1012000,PF3D7_1117800,PF3D7_1129500,PF3D7_1130700,PF3D7_1211700,PF3D7_1215700,PF3D7_1244200,PF3D7_1317100,PF3D7_1405400,PF3D7_1439500,PF3D7_1460800,	50	2.18	3.42	3.42661e-05	0.00113869	0.029606

### Sheet: Tabelle2
ID	Name	Bgd count	Result count	Result gene list	Pct of bgd	Fold enrichment	Odds ratio	P-value	Benjamini	Bonferroni
GO:0043565	sequence-specific DNA binding	53	33	PF3D7_0317300,PF3D7_0409600,PF3D7_0411900,PF3D7_0416300,PF3D7_0418000,PF3D7_0420300,PF3D7_0503200,PF3D7_0516800,PF3D7_0604100,PF3D7_0605800,PF3D7_0613800,PF3D7_0622900,PF3D7_0624600,PF3D7_0705300,PF3D7_0705400,PF3D7_0802100,PF3D7_0826300,PF3D7_0904800,PF3D7_1007700,PF3D7_1012000,PF3D7_1107800,PF3D7_1139300,PF3D7_1211700,PF3D7_1222400,PF3D7_1222600,PF3D7_1314200,PF3D7_1317100,PF3D7_1317200,PF3D7_1…	62.3	2.72	5.69	7.90729e-10	6.83189e-07	6.83189e-07
GO:0003677	DNA binding	256	97	PF3D7_0111300,PF3D7_0206000,PF3D7_0216000,PF3D7_0308000,PF3D7_0312000,PF3D7_0317300,PF3D7_0317700,PF3D7_0318200,PF3D7_0403400,PF3D7_0409600,PF3D7_0410800,PF3D7_0411900,PF3D7_0416300,PF3D7_0418000,PF3D7_0420300,PF3D7_0503200,PF3D7_0505500,PF3D7_0509400,PF3D7_0509500,PF3D7_0514100,PF3D7_0516800,PF3D7_0603600,PF3D7_0604100,PF3D7_0605800,PF3D7_0613800,PF3D7_0614800,PF3D7_0622900,PF3D7_0624600,PF3D7_0…	37.9	1.65	2.15	2.06098e-08	8.90343e-06	1.78069e-05
GO:0097367	carbohydrate derivative binding	727	219	PF3D7_0102600,PF3D7_0103600,PF3D7_0106300,PF3D7_0106700,PF3D7_0110100,PF3D7_0110600,PF3D7_0111000,PF3D7_0111300,PF3D7_0203100,PF3D7_0211700,PF3D7_0214600,PF3D7_0216000,PF3D7_0216700,PF3D7_0217100,PF3D7_0301000,PF3D7_0302100,PF3D7_0304200,PF3D7_0305800,PF3D7_0307900,PF3D7_0308200,PF3D7_0310500,PF3D7_0312000,PF3D7_0313500,PF3D7_0317200,PF3D7_0317500,PF3D7_0319000,PF3D7_0319400,PF3D7_0319700,PF3D7_0…	30.1	1.32	1.56	6.08518e-07	0.000138688	0.000525759
GO:0043168	anion binding	742	222	PF3D7_0102600,PF3D7_0103600,PF3D7_0106300,PF3D7_0106700,PF3D7_0110100,PF3D7_0110200,PF3D7_0110600,PF3D7_0111000,PF3D7_0111300,PF3D7_0203100,PF3D7_0211700,PF3D7_0214600,PF3D7_0216000,PF3D7_0216700,PF3D7_0217100,PF3D7_0301000,PF3D7_0302100,PF3D7_0304200,PF3D7_0305800,PF3D7_0307900,PF3D7_0308200,PF3D7_0310500,PF3D7_0312000,PF3D7_0313500,PF3D7_0317200,PF3D7_0317500,PF3D7_0319000,PF3D7_0319400,PF3D7_0…	29.9	1.31	1.55	8.95248e-07	0.000138688	0.000773494
GO:0017076	purine nucleotide binding	707	213	PF3D7_0102600,PF3D7_0103600,PF3D7_0106300,PF3D7_0106700,PF3D7_0110100,PF3D7_0110600,PF3D7_0111000,PF3D7_0111300,PF3D7_0203100,PF3D7_0211700,PF3D7_0214600,PF3D7_0216000,PF3D7_0216700,PF3D7_0217100,PF3D7_0301000,PF3D7_0302100,PF3D7_0304200,PF3D7_0305800,PF3D7_0307900,PF3D7_0308200,PF3D7_0310500,PF3D7_0312000,PF3D7_0313500,PF3D7_0317200,PF3D7_0317500,PF3D7_0319000,PF3D7_0319400,PF3D7_0319700,PF3D7_0…	30.1	1.32	1.56	9.01617e-07	0.000138688	0.000778997
GO:0032553	ribonucleotide binding	709	213	PF3D7_0102600,PF3D7_0103600,PF3D7_0106300,PF3D7_0106700,PF3D7_0110100,PF3D7_0110600,PF3D7_0111000,PF3D7_0111300,PF3D7_0203100,PF3D7_0211700,PF3D7_0214600,PF3D7_0216000,PF3D7_0216700,PF3D7_0217100,PF3D7_0301000,PF3D7_0302100,PF3D7_0304200,PF3D7_0305800,PF3D7_0307900,PF3D7_0308200,PF3D7_0310500,PF3D7_0312000,PF3D7_0313500,PF3D7_0317200,PF3D7_0317500,PF3D7_0319000,PF3D7_0319400,PF3D7_0319700,PF3D7_0…	30	1.31	1.55	1.13972e-06	0.000138688	0.000984715
GO:0030554	adenyl nucleotide binding	602	185	PF3D7_0102600,PF3D7_0103600,PF3D7_0106300,PF3D7_0110600,PF3D7_0111000,PF3D7_0111300,PF3D7_0203100,PF3D7_0211700,PF3D7_0214600,PF3D7_0216000,PF3D7_0216700,PF3D7_0217100,PF3D7_0301000,PF3D7_0302100,PF3D7_0305800,PF3D7_0307900,PF3D7_0308200,PF3D7_0310500,PF3D7_0312000,PF3D7_0317200,PF3D7_0317500,PF3D7_0319000,PF3D7_0319400,PF3D7_0319700,PF3D7_0320300,PF3D7_0322600,PF3D7_0407600,PF3D7_0410600,PF3D7_0…	30.7	1.34	1.59	1.31809e-06	0.000138688	0.00113883
GO:0035639	purine ribonucleoside triphosphate binding	692	208	PF3D7_0102600,PF3D7_0103600,PF3D7_0106300,PF3D7_0106700,PF3D7_0110100,PF3D7_0110600,PF3D7_0111000,PF3D7_0111300,PF3D7_0203100,PF3D7_0211700,PF3D7_0214600,PF3D7_0216000,PF3D7_0216700,PF3D7_0217100,PF3D7_0302100,PF3D7_0304200,PF3D7_0305800,PF3D7_0307900,PF3D7_0308200,PF3D7_0310500,PF3D7_0312000,PF3D7_0313500,PF3D7_0317200,PF3D7_0317500,PF3D7_0319000,PF3D7_0319400,PF3D7_0319700,PF3D7_0320300,PF3D7_0…	30.1	1.31	1.55	1.51625e-06	0.000138688	0.00131004
GO:0032555	purine ribonucleotide binding	704	211	PF3D7_0102600,PF3D7_0103600,PF3D7_0106300,PF3D7_0106700,PF3D7_0110100,PF3D7_0110600,PF3D7_0111000,PF3D7_0111300,PF3D7_0203100,PF3D7_0211700,PF3D7_0214600,PF3D7_0216000,PF3D7_0216700,PF3D7_0217100,PF3D7_0301000,PF3D7_0302100,PF3D7_0304200,PF3D7_0305800,PF3D7_0307900,PF3D7_0308200,PF3D7_0310500,PF3D7_0312000,PF3D7_0313500,PF3D7_0317200,PF3D7_0317500,PF3D7_0319000,PF3D7_0319400,PF3D7_0319700,PF3D7_0…	30	1.31	1.54	1.57432e-06	0.000138688	0.00136022
GO:0032559	adenyl ribonucleotide binding	600	184	PF3D7_0102600,PF3D7_0103600,PF3D7_0106300,PF3D7_0110600,PF3D7_0111000,PF3D7_0111300,PF3D7_0203100,PF3D7_0211700,PF3D7_0214600,PF3D7_0216000,PF3D7_0216700,PF3D7_0217100,PF3D7_0301000,PF3D7_0302100,PF3D7_0305800,PF3D7_0307900,PF3D7_0308200,PF3D7_0310500,PF3D7_0312000,PF3D7_0317200,PF3D7_0317500,PF3D7_0319000,PF3D7_0319400,PF3D7_0319700,PF3D7_0320300,PF3D7_0322600,PF3D7_0407600,PF3D7_0411200,PF3D7_0…	30.7	1.34	1.59	1.65738e-06	0.000138688	0.00143197
GO:0005524	ATP binding	589	181	PF3D7_0102600,PF3D7_0103600,PF3D7_0106300,PF3D7_0110600,PF3D7_0111000,PF3D7_0111300,PF3D7_0203100,PF3D7_0211700,PF3D7_0214600,PF3D7_0216000,PF3D7_0216700,PF3D7_0217100,PF3D7_0302100,PF3D7_0305800,PF3D7_0307900,PF3D7_0308200,PF3D7_0310500,PF3D7_0312000,PF3D7_0317200,PF3D7_0317500,PF3D7_0319000,PF3D7_0319400,PF3D7_0319700,PF3D7_0320300,PF3D7_0322600,PF3D7_0407600,PF3D7_0411200,PF3D7_0415200,PF3D7_0…	30.7	1.34	1.59	1.7657e-06	0.000138688	0.00152556
GO:0003777	microtubule motor activity	23	16	PF3D7_0111000,PF3D7_0317500,PF3D7_0319400,PF3D7_0718000,PF3D7_0724900,PF3D7_0729900,PF3D7_0905300,PF3D7_1020300,PF3D7_1025500,PF3D7_1202300,PF3D7_1211000,PF3D7_1213600,PF3D7_1245100,PF3D7_1245600,PF3D7_1426300,PF3D7_1465800,	69.6	3.04	7.79	2.42918e-06	0.000174901	0.00209881
GO:1901363	heterocyclic compound binding	1475	400	PF3D7_0102600,PF3D7_0103600,PF3D7_0105700,PF3D7_0106300,PF3D7_0106700,PF3D7_0110100,PF3D7_0110200,PF3D7_0110600,PF3D7_0111000,PF3D7_0111300,PF3D7_0203100,PF3D7_0206000,PF3D7_0211700,PF3D7_0214600,PF3D7_0216000,PF3D7_0216700,PF3D7_0217100,PF3D7_0301000,PF3D7_0302100,PF3D7_0304200,PF3D7_0305800,PF3D7_0307900,PF3D7_0308000,PF3D7_0308200,PF3D7_0309700,PF3D7_0310500,PF3D7_0312000,PF3D7_0313500,PF3D7_0…	27.1	1.18	1.39	2.89295e-06	0.00019227	0.00249951
GO:0016887	ATPase activity	242	86	PF3D7_0103600,PF3D7_0106300,PF3D7_0111000,PF3D7_0111300,PF3D7_0216000,PF3D7_0301000,PF3D7_0310500,PF3D7_0317500,PF3D7_0319400,PF3D7_0319700,PF3D7_0416200,PF3D7_0416300,PF3D7_0422500,PF3D7_0503200,PF3D7_0504400,PF3D7_0505500,PF3D7_0508700,PF3D7_0514100,PF3D7_0602100,PF3D7_0613900,PF3D7_0624600,PF3D7_0705400,PF3D7_0708800,PF3D7_0718000,PF3D7_0721300,PF3D7_0724900,PF3D7_0726300,PF3D7_0729900,PF3D7_0…	35.5	1.55	1.93	3.28771e-06	0.000196525	0.00284058
GO:0097159	organic cyclic compound binding	1477	400	PF3D7_0102600,PF3D7_0103600,PF3D7_0105700,PF3D7_0106300,PF3D7_0106700,PF3D7_0110100,PF3D7_0110200,PF3D7_0110600,PF3D7_0111000,PF3D7_0111300,PF3D7_0203100,PF3D7_0206000,PF3D7_0211700,PF3D7_0214600,PF3D7_0216000,PF3D7_0216700,PF3D7_0217100,PF3D7_0301000,PF3D7_0302100,PF3D7_0304200,PF3D7_0305800,PF3D7_0307900,PF3D7_0308000,PF3D7_0308200,PF3D7_0309700,PF3D7_0310500,PF3D7_0312000,PF3D7_0313500,PF3D7_0…	27.1	1.18	1.39	3.41188e-06	0.000196525	0.00294787
GO:0017111	nucleoside-triphosphatase activity	351	115	PF3D7_0103600,PF3D7_0106300,PF3D7_0106700,PF3D7_0110100,PF3D7_0111000,PF3D7_0111300,PF3D7_0216000,PF3D7_0216700,PF3D7_0301000,PF3D7_0310500,PF3D7_0313500,PF3D7_0317500,PF3D7_0319400,PF3D7_0319700,PF3D7_0416200,PF3D7_0416300,PF3D7_0422500,PF3D7_0423300,PF3D7_0503200,PF3D7_0504400,PF3D7_0505500,PF3D7_0508700,PF3D7_0514100,PF3D7_0602100,PF3D7_0602400,PF3D7_0607000,PF3D7_0607800,PF3D7_0613900,PF3D7_0…	32.8	1.43	1.71	7.22651e-06	0.000390231	0.0062437
GO:0043167	ion binding	1108	308	PF3D7_0102600,PF3D7_0103600,PF3D7_0106300,PF3D7_0106700,PF3D7_0110100,PF3D7_0110200,PF3D7_0110600,PF3D7_0111000,PF3D7_0111300,PF3D7_0203100,PF3D7_0206000,PF3D7_0209700,PF3D7_0211700,PF3D7_0214600,PF3D7_0216000,PF3D7_0216700,PF3D7_0217100,PF3D7_0301000,PF3D7_0302100,PF3D7_0304200,PF3D7_0305800,PF3D7_0307900,PF3D7_0308100,PF3D7_0308200,PF3D7_0310200,PF3D7_0310500,PF3D7_0312000,PF3D7_0313500,PF3D7_0…	27.8	1.21	1.41	8.24451e-06	0.000419015	0.00712326
GO:0016462	pyrophosphatase activity	366	118	PF3D7_0103600,PF3D7_0106300,PF3D7_0106700,PF3D7_0110100,PF3D7_0111000,PF3D7_0111300,PF3D7_0216000,PF3D7_0216700,PF3D7_0301000,PF3D7_0310500,PF3D7_0313500,PF3D7_0317500,PF3D7_0319400,PF3D7_0319700,PF3D7_0416200,PF3D7_0416300,PF3D7_0422500,PF3D7_0423300,PF3D7_0503200,PF3D7_0504400,PF3D7_0505500,PF3D7_0508700,PF3D7_0514100,PF3D7_0602100,PF3D7_0602400,PF3D7_0607000,PF3D7_0607800,PF3D7_0613900,PF3D7_0…	32.2	1.41	1.67	1.2896e-05	0.000568573	0.0111422
GO:1901265	nucleoside phosphate binding	835	239	PF3D7_0102600,PF3D7_0103600,PF3D7_0106300,PF3D7_0106700,PF3D7_0110100,PF3D7_0110200,PF3D7_0110600,PF3D7_0111000,PF3D7_0111300,PF3D7_0203100,PF3D7_0211700,PF3D7_0214600,PF3D7_0216000,PF3D7_0216700,PF3D7_0217100,PF3D7_0301000,PF3D7_0302100,PF3D7_0304200,PF3D7_0305800,PF3D7_0307900,PF3D7_0308200,PF3D7_0310500,PF3D7_0312000,PF3D7_0313500,PF3D7_0317200,PF3D7_0317500,PF3D7_0319000,PF3D7_0319400,PF3D7_0…	28.6	1.25	1.45	1.36702e-05	0.000568573	0.0118111
GO:0000166	nucleotide binding	835	239	PF3D7_0102600,PF3D7_0103600,PF3D7_0106300,PF3D7_0106700,PF3D7_0110100,PF3D7_0110200,PF3D7_0110600,PF3D7_0111000,PF3D7_0111300,PF3D7_0203100,PF3D7_0211700,PF3D7_0214600,PF3D7_0216000,PF3D7_0216700,PF3D7_0217100,PF3D7_0301000,PF3D7_0302100,PF3D7_0304200,PF3D7_0305800,PF3D7_0307900,PF3D7_0308200,PF3D7_0310500,PF3D7_0312000,PF3D7_0313500,PF3D7_0317200,PF3D7_0317500,PF3D7_0319000,PF3D7_0319400,PF3D7_0…	28.6	1.25	1.45	1.36702e-05	0.000568573	0.0118111
GO:0005488	binding	2411	614	PF3D7_0102600,PF3D7_0103600,PF3D7_0103900,PF3D7_0105300,PF3D7_0105700,PF3D7_0106300,PF3D7_0106700,PF3D7_0110100,PF3D7_0110200,PF3D7_0110500,PF3D7_0110600,PF3D7_0111000,PF3D7_0111300,PF3D7_0113800,PF3D7_0201900,PF3D7_0203100,PF3D7_0204100,PF3D7_0206000,PF3D7_0208600,PF3D7_0209000,PF3D7_0209700,PF3D7_0211500,PF3D7_0211700,PF3D7_0213100,PF3D7_0214600,PF3D7_0216000,PF3D7_0216300,PF3D7_0216700,PF3D7_0…	25.5	1.11	1.34	1.38195e-05	0.000568573	0.01194
GO:0003774	motor activity	44	23	PF3D7_0111000,PF3D7_0216700,PF3D7_0317500,PF3D7_0319400,PF3D7_0613900,PF3D7_0718000,PF3D7_0724900,PF3D7_0729900,PF3D7_0905300,PF3D7_1020300,PF3D7_1025500,PF3D7_1140500,PF3D7_1202300,PF3D7_1211000,PF3D7_1213600,PF3D7_1229800,PF3D7_1245100,PF3D7_1245600,PF3D7_1329100,PF3D7_1342600,PF3D7_1426300,PF3D7_1458500,PF3D7_1465800,	52.3	2.28	3.74	1.97457e-05	0.000711106	0.0170603
GO:0016818	hydrolase activity, acting on acid anhydrides, in phosphorus-containing anhydrides	369	118	PF3D7_0103600,PF3D7_0106300,PF3D7_0106700,PF3D7_0110100,PF3D7_0111000,PF3D7_0111300,PF3D7_0216000,PF3D7_0216700,PF3D7_0301000,PF3D7_0310500,PF3D7_0313500,PF3D7_0317500,PF3D7_0319400,PF3D7_0319700,PF3D7_0416200,PF3D7_0416300,PF3D7_0422500,PF3D7_0423300,PF3D7_0503200,PF3D7_0504400,PF3D7_0505500,PF3D7_0508700,PF3D7_0514100,PF3D7_0602100,PF3D7_0602400,PF3D7_0607000,PF3D7_0607800,PF3D7_0613900,PF3D7_0…	32	1.4	1.65	1.97529e-05	0.000711106	0.0170665
GO:0016817	hydrolase activity, acting on acid anhydrides	369	118	PF3D7_0103600,PF3D7_0106300,PF3D7_0106700,PF3D7_0110100,PF3D7_0111000,PF3D7_0111300,PF3D7_0216000,PF3D7_0216700,PF3D7_0301000,PF3D7_0310500,PF3D7_0313500,PF3D7_0317500,PF3D7_0319400,PF3D7_0319700,PF3D7_0416200,PF3D7_0416300,PF3D7_0422500,PF3D7_0423300,PF3D7_0503200,PF3D7_0504400,PF3D7_0505500,PF3D7_0508700,PF3D7_0514100,PF3D7_0602100,PF3D7_0602400,PF3D7_0607000,PF3D7_0607800,PF3D7_0613900,PF3D7_0…	32	1.4	1.65	1.97529e-05	0.000711106	0.0170665
GO:0036094	small molecule binding	856	243	PF3D7_0102600,PF3D7_0103600,PF3D7_0103900,PF3D7_0106300,PF3D7_0106700,PF3D7_0110100,PF3D7_0110200,PF3D7_0110600,PF3D7_0111000,PF3D7_0111300,PF3D7_0203100,PF3D7_0211700,PF3D7_0214600,PF3D7_0216000,PF3D7_0216700,PF3D7_0217100,PF3D7_0301000,PF3D7_0302100,PF3D7_0304200,PF3D7_0305800,PF3D7_0307900,PF3D7_0308200,PF3D7_0310500,PF3D7_0312000,PF3D7_0313500,PF3D7_0317200,PF3D7_0317500,PF3D7_0319000,PF3D7_0…	28.4	1.24	1.43	2.19235e-05	0.000757677	0.0189419
GO:0003690	double-stranded DNA binding	48	24	PF3D7_0411900,PF3D7_0416300,PF3D7_0503200,PF3D7_0505500,PF3D7_0605800,PF3D7_0624600,PF3D7_0705300,PF3D7_0705400,PF3D7_0726300,PF3D7_0727500,PF3D7_0816800,PF3D7_0826300,PF3D7_1011800,PF3D7_1012000,PF3D7_1117800,PF3D7_1129500,PF3D7_1130700,PF3D7_1211700,PF3D7_1215700,PF3D7_1244200,PF3D7_1317100,PF3D7_1405400,PF3D7_1439500,PF3D7_1460800,	50	2.18	3.42	3.42661e-05	0.00113869	0.029606
GO:1990939	ATP-dependent microtubule motor activity	11	9	PF3D7_0111000,PF3D7_0317500,PF3D7_0319400,PF3D7_0718000,PF3D7_0724900,PF3D7_0729900,PF3D7_0905300,PF3D7_1202300,PF3D7_1465800,	81.8	3.57	15.26	5.89214e-05	0.0018407	0.0509081
GO:0140097	catalytic activity, acting on DNA	102	41	PF3D7_0103600,PF3D7_0206000,PF3D7_0216000,PF3D7_0308000,PF3D7_0411900,PF3D7_0416300,PF3D7_0509500,PF3D7_0513600,PF3D7_0514100,PF3D7_0605800,PF3D7_0614800,PF3D7_0624600,PF3D7_0625300,PF3D7_0705400,PF3D7_0721300,PF3D7_0726400,PF3D7_0803400,PF3D7_0816800,PF3D7_0818700,PF3D7_0910500,PF3D7_1010200,PF3D7_1023900,PF3D7_1037600,PF3D7_1106700,PF3D7_1112600,PF3D7_1129500,PF3D7_1211700,PF3D7_1222000,PF3D7_1…	40.2	1.75	2.31	5.96523e-05	0.0018407	0.0515396
GO:0003676	nucleic acid binding	826	231	PF3D7_0103600,PF3D7_0105700,PF3D7_0106700,PF3D7_0110100,PF3D7_0111300,PF3D7_0206000,PF3D7_0216000,PF3D7_0308000,PF3D7_0309700,PF3D7_0310500,PF3D7_0312000,PF3D7_0315800,PF3D7_0317300,PF3D7_0317700,PF3D7_0318200,PF3D7_0403400,PF3D7_0403700,PF3D7_0406800,PF3D7_0409600,PF3D7_0410800,PF3D7_0411900,PF3D7_0416200,PF3D7_0416300,PF3D7_0418000,PF3D7_0420300,PF3D7_0422500,PF3D7_0423300,PF3D7_0503200,PF3D7_0…	28	1.22	1.39	0.000111593	0.0033247	0.0964162
GO:0004386	helicase activity	99	38	PF3D7_0103600,PF3D7_0216000,PF3D7_0310500,PF3D7_0416200,PF3D7_0416300,PF3D7_0422500,PF3D7_0504400,PF3D7_0508700,PF3D7_0514100,PF3D7_0602100,PF3D7_0624600,PF3D7_0705400,PF3D7_0721300,PF3D7_0803400,PF3D7_0818700,PF3D7_0820000,PF3D7_0903400,PF3D7_0909900,PF3D7_1010200,PF3D7_1023900,PF3D7_1030100,PF3D7_1037600,PF3D7_1104200,PF3D7_1106600,PF3D7_1106700,PF3D7_1112600,PF3D7_1211700,PF3D7_1227100,PF3D7_1…	38.4	1.68	2.14	0.000340087	0.0097945	0.293835
GO:0008094	DNA-dependent ATPase activity	28	15	PF3D7_0216000,PF3D7_0416300,PF3D7_0505500,PF3D7_0624600,PF3D7_0705400,PF3D7_0721300,PF3D7_0803400,PF3D7_0816800,PF3D7_0818700,PF3D7_1104200,PF3D7_1211700,PF3D7_1223300,PF3D7_1241700,PF3D7_1405400,PF3D7_1433500,	53.6	2.34	3.92	0.000399188	0.0111258	0.344898
GO:0003678	DNA helicase activity	40	19	PF3D7_0103600,PF3D7_0216000,PF3D7_0416300,PF3D7_0514100,PF3D7_0624600,PF3D7_0705400,PF3D7_0721300,PF3D7_0803400,PF3D7_0818700,PF3D7_1010200,PF3D7_1023900,PF3D7_1037600,PF3D7_1106700,PF3D7_1112600,PF3D7_1211700,PF3D7_1227100,PF3D7_1317100,PF3D7_1324500,PF3D7_1429900,	47.5	2.07	3.08	0.000520246	0.0140466	0.449493
GO:0003700	DNA-binding transcription factor activity	42	19	PF3D7_0317300,PF3D7_0418000,PF3D7_0420300,PF3D7_0516800,PF3D7_0613800,PF3D7_0802100,PF3D7_1007700,PF3D7_1011800,PF3D7_1107800,PF3D7_1139300,PF3D7_1222400,PF3D7_1222600,PF3D7_1239200,PF3D7_1315800,PF3D7_1317200,PF3D7_1408200,PF3D7_1429200,PF3D7_1439500,PF3D7_1456000,	45.2	1.97	2.81	0.00110083	0.0288217	0.951115
GO:0005515	protein binding	886	237	PF3D7_0105300,PF3D7_0110500,PF3D7_0111000,PF3D7_0201900,PF3D7_0204100,PF3D7_0209000,PF3D7_0211500,PF3D7_0213100,PF3D7_0216300,PF3D7_0216700,PF3D7_0302200,PF3D7_0303500,PF3D7_0304200,PF3D7_0308200,PF3D7_0308600,PF3D7_0314000,PF3D7_0314700,PF3D7_0317500,PF3D7_0317700,PF3D7_0318200,PF3D7_0319400,PF3D7_0320300,PF3D7_0321800,PF3D7_0403700,PF3D7_0407800,PF3D7_0416200,PF3D7_0418100,PF3D7_0424100,PF3D7_0…	26.7	1.17	1.29	0.00168785	0.0428912	1
GO:0030983	mismatched DNA binding	8	6	PF3D7_0505500,PF3D7_0726300,PF3D7_1117800,PF3D7_1129500,PF3D7_1215700,PF3D7_1405400,	75	3.27	10.15	0.00259383	0.0623404	1
GO:0016787	hydrolase activity	794	213	PF3D7_0103600,PF3D7_0104300,PF3D7_0106300,PF3D7_0106700,PF3D7_0110100,PF3D7_0111000,PF3D7_0111300,PF3D7_0206000,PF3D7_0208400,PF3D7_0216000,PF3D7_0216700,PF3D7_0217100,PF3D7_0217600,PF3D7_0218600,PF3D7_0301000,PF3D7_0303200,PF3D7_0305800,PF3D7_0310500,PF3D7_0313500,PF3D7_0317500,PF3D7_0319000,PF3D7_0319400,PF3D7_0319700,PF3D7_0321500,PF3D7_0410300,PF3D7_0411900,PF3D7_0415300,PF3D7_0416200,PF3D7_0…	26.8	1.17	1.29	0.00261415	0.0623404	1
GO:0052742	phosphatidylinositol kinase activity	4	4	PF3D7_0311300,PF3D7_0419900,PF3D7_0509800,PF3D7_0515300,	100	4.37	inf	0.00274182	0.0623404	1
GO:0008574	ATP-dependent microtubule motor activity, plus-end-directed	4	4	PF3D7_0111000,PF3D7_0317500,PF3D7_0319400,PF3D7_0724900,	100	4.37	inf	0.00274182	0.0623404	1
GO:0030898	actin-dependent ATPase activity	6	5	PF3D7_0613900,PF3D7_1140500,PF3D7_1229800,PF3D7_1329100,PF3D7_1342600,	83.3	3.64	16.9	0.00304304	0.067415	1
GO:0008092	cytoskeletal protein binding	75	28	PF3D7_0105300,PF3D7_0111000,PF3D7_0216700,PF3D7_0303500,PF3D7_0308600,PF3D7_0317500,PF3D7_0319400,PF3D7_0424400,PF3D7_0530900,PF3D7_0613900,PF3D7_0724800,PF3D7_0724900,PF3D7_0932200,PF3D7_0933500,PF3D7_1027700,PF3D7_1126700,PF3D7_1140500,PF3D7_1211000,PF3D7_1219000,PF3D7_1229800,PF3D7_1245100,PF3D7_1245600,PF3D7_1322200,PF3D7_1329100,PF3D7_1342600,PF3D7_1449100,PF3D7_1458500,PF3D7_1470100,	37.3	1.63	2.03	0.00320103	0.0691423	1
GO:0046873	metal ion transmembrane transporter activity	30	14	PF3D7_0106300,PF3D7_0209600,PF3D7_0603500,PF3D7_0709000,PF3D7_0817100,PF3D7_0904900,PF3D7_0905200,PF3D7_1132500,PF3D7_1211900,PF3D7_1223700,PF3D7_1427600,PF3D7_1439000,PF3D7_1447900,PF3D7_1467000,	46.7	2.04	2.97	0.00345314	0.0727685	1
GO:0072509	divalent inorganic cation transmembrane transporter activity	11	7	PF3D7_0106300,PF3D7_0603500,PF3D7_0709000,PF3D7_0817100,PF3D7_0904900,PF3D7_1211900,PF3D7_1223700,	63.6	2.78	5.92	0.0044459	0.0914586	1
GO:1990837	sequence-specific double-stranded DNA binding	25	12	PF3D7_0411900,PF3D7_0416300,PF3D7_0503200,PF3D7_0624600,PF3D7_0705300,PF3D7_0705400,PF3D7_0826300,PF3D7_1012000,PF3D7_1211700,PF3D7_1317100,PF3D7_1439500,PF3D7_1460800,	48	2.1	3.13	0.00502782	0.101024	1
GO:0042162	telomeric DNA binding	9	6	PF3D7_0409600,PF3D7_0604100,PF3D7_0605800,PF3D7_0622900,PF3D7_0904800,PF3D7_1314200,	66.7	2.91	6.76	0.00627524	0.123223	1
GO:0015291	secondary active transmembrane transporter activity	20	10	PF3D7_0209600,PF3D7_0212000,PF3D7_0529200,PF3D7_0603500,PF3D7_1004800,PF3D7_1037300,PF3D7_1132500,PF3D7_1202200,PF3D7_1223700,PF3D7_1471200,	50	2.18	3.39	0.00720633	0.138362	1
GO:0061630	ubiquitin protein ligase activity	23	11	PF3D7_0308600,PF3D7_0314700,PF3D7_0315800,PF3D7_0628100,PF3D7_0707700,PF3D7_0826100,PF3D7_0826500,PF3D7_1004300,PF3D7_1205500,PF3D7_1414100,PF3D7_1475400,	47.8	2.09	3.11	0.00741979	0.139363	1
GO:0051959	dynein light intermediate chain binding	12	7	PF3D7_0718000,PF3D7_0729900,PF3D7_0905300,PF3D7_1126700,PF3D7_1202300,PF3D7_1213600,PF3D7_1465800,	58.3	2.55	4.74	0.00857626	0.149262	1
GO:0034511	U3 snoRNA binding	7	5	PF3D7_0106700,PF3D7_1013100,PF3D7_1123900,PF3D7_1226700,PF3D7_1410300,	71.4	3.12	8.45	0.00863787	0.149262	1
GO:0000146	microfilament motor activity	7	5	PF3D7_0613900,PF3D7_1140500,PF3D7_1229800,PF3D7_1329100,PF3D7_1342600,	71.4	3.12	8.45	0.00863787	0.149262	1
GO:0008569	ATP-dependent microtubule motor activity, minus-end-directed	7	5	PF3D7_0718000,PF3D7_0729900,PF3D7_0905300,PF3D7_1202300,PF3D7_1465800,	71.4	3.12	8.45	0.00863787	0.149262	1
GO:0016773	phosphotransferase activity, alcohol group as acceptor	143	45	PF3D7_0102600,PF3D7_0110600,PF3D7_0203100,PF3D7_0211700,PF3D7_0214600,PF3D7_0302100,PF3D7_0311300,PF3D7_0317200,PF3D7_0415300,PF3D7_0419900,PF3D7_0420100,PF3D7_0509800,PF3D7_0515300,PF3D7_0621700,PF3D7_0623800,PF3D7_0704500,PF3D7_0718100,PF3D7_0719200,PF3D7_0805700,PF3D7_0902200,PF3D7_0902300,PF3D7_0915400,PF3D7_0926100,PF3D7_0926300,PF3D7_1037100,PF3D7_1106800,PF3D7_1112100,PF3D7_1114700,PF3D7_1…	31.5	1.37	1.57	0.0105613	0.164497	1
GO:0061659	ubiquitin-like protein ligase activity	24	11	PF3D7_0308600,PF3D7_0314700,PF3D7_0315800,PF3D7_0628100,PF3D7_0707700,PF3D7_0826100,PF3D7_0826500,PF3D7_1004300,PF3D7_1205500,PF3D7_1414100,PF3D7_1475400,	45.8	2	2.87	0.0109141	0.164497	1
GO:0003684	damaged DNA binding	24	11	PF3D7_0206000,PF3D7_0317700,PF3D7_0409600,PF3D7_0505500,PF3D7_0726300,PF3D7_0803400,PF3D7_0904800,PF3D7_0910500,PF3D7_1037600,PF3D7_1129500,PF3D7_1215700,	45.8	2	2.87	0.0109141	0.164497	1
GO:0015085	calcium ion transmembrane transporter activity	5	4	PF3D7_0106300,PF3D7_0603500,PF3D7_0904900,PF3D7_1211900,	80	3.49	13.51	0.0112039	0.164497	1
GO:0005381	iron ion transmembrane transporter activity	5	4	PF3D7_0709000,PF3D7_0817100,PF3D7_0905200,PF3D7_1223700,	80	3.49	13.51	0.0112039	0.164497	1
GO:0070577	lysine-acetylated histone binding	3	3	PF3D7_0519800,PF3D7_0707200,PF3D7_0812100,	100	4.37	inf	0.0119945	0.164497	1
GO:0043047	single-stranded telomeric DNA binding	3	3	PF3D7_0409600,PF3D7_0605800,PF3D7_0904800,	100	4.37	inf	0.0119945	0.164497	1
GO:0004715	non-membrane spanning protein tyrosine kinase activity	3	3	PF3D7_0623800,PF3D7_1121300,PF3D7_1349300,	100	4.37	inf	0.0119945	0.164497	1
GO:0005388	calcium transmembrane transporter activity, phosphorylative mechanism	3	3	PF3D7_0106300,PF3D7_0904900,PF3D7_1211900,	100	4.37	inf	0.0119945	0.164497	1
GO:0004430	1-phosphatidylinositol 4-kinase activity	3	3	PF3D7_0311300,PF3D7_0419900,PF3D7_0509800,	100	4.37	inf	0.0119945	0.164497	1
GO:0098847	sequence-specific single stranded DNA binding	3	3	PF3D7_0409600,PF3D7_0605800,PF3D7_0904800,	100	4.37	inf	0.0119945	0.164497	1
GO:0140033	acetylation-dependent protein binding	3	3	PF3D7_0519800,PF3D7_0707200,PF3D7_0812100,	100	4.37	inf	0.0119945	0.164497	1
GO:0015093	ferrous iron transmembrane transporter activity	3	3	PF3D7_0709000,PF3D7_0817100,PF3D7_1223700,	100	4.37	inf	0.0119945	0.164497	1
GO:0140110	transcription regulator activity	61	22	PF3D7_0317300,PF3D7_0418000,PF3D7_0420300,PF3D7_0516800,PF3D7_0613800,PF3D7_0711400,PF3D7_0802100,PF3D7_0820000,PF3D7_1007700,PF3D7_1011800,PF3D7_1107800,PF3D7_1139300,PF3D7_1222400,PF3D7_1222600,PF3D7_1239200,PF3D7_1315800,PF3D7_1317200,PF3D7_1408200,PF3D7_1429200,PF3D7_1439500,PF3D7_1451400,PF3D7_1456000,	36.1	1.57	1.92	0.0132805	0.179287	1
GO:0003779	actin binding	31	13	PF3D7_0105300,PF3D7_0216700,PF3D7_0424400,PF3D7_0530900,PF3D7_0613900,PF3D7_0724800,PF3D7_0932200,PF3D7_1140500,PF3D7_1219000,PF3D7_1229800,PF3D7_1329100,PF3D7_1342600,PF3D7_1458500,	41.9	1.83	2.45	0.0139773	0.18579	1
GO:0003697	single-stranded DNA binding	25	11	PF3D7_0409600,PF3D7_0411900,PF3D7_0416300,PF3D7_0605800,PF3D7_0705400,PF3D7_0816800,PF3D7_0904800,PF3D7_1027400,PF3D7_1202100,PF3D7_1211700,PF3D7_1317100,	44	1.92	2.66	0.0155391	0.203421	1
GO:0016830	carbon-carbon lyase activity	16	8	PF3D7_0405700,PF3D7_0513600,PF3D7_0524900,PF3D7_0927900,PF3D7_1033100,PF3D7_1363700,PF3D7_1426700,PF3D7_1458400,	50	2.18	3.38	0.0160242	0.204033	1
GO:0003724	RNA helicase activity	55	20	PF3D7_0103600,PF3D7_0216000,PF3D7_0310500,PF3D7_0422500,PF3D7_0504400,PF3D7_0508700,PF3D7_0602100,PF3D7_0721300,PF3D7_0903400,PF3D7_0909900,PF3D7_1010200,PF3D7_1030100,PF3D7_1106600,PF3D7_1227100,PF3D7_1231600,PF3D7_1241800,PF3D7_1352700,PF3D7_1364300,PF3D7_1425400,PF3D7_1439100,	36.4	1.59	1.94	0.0161485	0.204033	1
GO:0016301	kinase activity	173	52	PF3D7_0102600,PF3D7_0110600,PF3D7_0203100,PF3D7_0211700,PF3D7_0214600,PF3D7_0302100,PF3D7_0305800,PF3D7_0311300,PF3D7_0317200,PF3D7_0415300,PF3D7_0419900,PF3D7_0420100,PF3D7_0509800,PF3D7_0515300,PF3D7_0605600,PF3D7_0605800,PF3D7_0621700,PF3D7_0623800,PF3D7_0704500,PF3D7_0718100,PF3D7_0719200,PF3D7_0805700,PF3D7_0810200,PF3D7_0810800,PF3D7_0902200,PF3D7_0902300,PF3D7_0915400,PF3D7_0926100,PF3D7_0…	30.1	1.31	1.47	0.0162943	0.204033	1
GO:0000976	transcription regulatory region sequence-specific DNA binding	8	5	PF3D7_0624600,PF3D7_0826300,PF3D7_1012000,PF3D7_1439500,PF3D7_1460800,	62.5	2.73	5.63	0.0187113	0.226962	1
GO:0001067	regulatory region nucleic acid binding	8	5	PF3D7_0624600,PF3D7_0826300,PF3D7_1012000,PF3D7_1439500,PF3D7_1460800,	62.5	2.73	5.63	0.0187113	0.226962	1
GO:0004672	protein kinase activity	110	35	PF3D7_0102600,PF3D7_0203100,PF3D7_0211700,PF3D7_0214600,PF3D7_0302100,PF3D7_0317200,PF3D7_0415300,PF3D7_0420100,PF3D7_0621700,PF3D7_0623800,PF3D7_0704500,PF3D7_0718100,PF3D7_0719200,PF3D7_0805700,PF3D7_0902200,PF3D7_0902300,PF3D7_0926100,PF3D7_0926300,PF3D7_1106800,PF3D7_1112100,PF3D7_1114700,PF3D7_1121300,PF3D7_1122800,PF3D7_1123100,PF3D7_1145200,PF3D7_1238900,PF3D7_1247500,PF3D7_1303800,PF3D7_1…	31.8	1.39	1.59	0.0189135	0.226962	1
GO:0044877	protein-containing complex binding	100	32	PF3D7_0208600,PF3D7_0309700,PF3D7_0316500,PF3D7_0417300,PF3D7_0424400,PF3D7_0517400,PF3D7_0527200,PF3D7_0613900,PF3D7_0719300,PF3D7_0812100,PF3D7_0903800,PF3D7_0905400,PF3D7_1019000,PF3D7_1024800,PF3D7_1032000,PF3D7_1035700,PF3D7_1107700,PF3D7_1140500,PF3D7_1202600,PF3D7_1204300,PF3D7_1221700,PF3D7_1226900,PF3D7_1229800,PF3D7_1245800,PF3D7_1329100,PF3D7_1342600,PF3D7_1368200,PF3D7_1406200,PF3D7_1…	32	1.4	1.6	0.0222058	0.262819	1
GO:0004842	ubiquitin-protein transferase activity	47	17	PF3D7_0209700,PF3D7_0308600,PF3D7_0314700,PF3D7_0315800,PF3D7_0628100,PF3D7_0704600,PF3D7_0707700,PF3D7_0811000,PF3D7_0826100,PF3D7_0826500,PF3D7_1004300,PF3D7_1203900,PF3D7_1205500,PF3D7_1235300,PF3D7_1333200,PF3D7_1414100,PF3D7_1475400,	36.2	1.58	1.92	0.026862	0.313632	1
GO:0003682	chromatin binding	37	14	PF3D7_0403700,PF3D7_0411900,PF3D7_0505200,PF3D7_0517400,PF3D7_0711500,PF3D7_0719300,PF3D7_0818700,PF3D7_0829000,PF3D7_1143500,PF3D7_1305000,PF3D7_1322100,PF3D7_1325400,PF3D7_1403100,PF3D7_1406200,	37.8	1.65	2.06	0.0288478	0.329177	1
GO:0008017	microtubule binding	27	11	PF3D7_0111000,PF3D7_0317500,PF3D7_0319400,PF3D7_0724900,PF3D7_1027700,PF3D7_1126700,PF3D7_1211000,PF3D7_1245100,PF3D7_1245600,PF3D7_1322200,PF3D7_1449100,	40.7	1.78	2.33	0.0289554	0.329177	1
GO:0015631	tubulin binding	41	15	PF3D7_0111000,PF3D7_0303500,PF3D7_0308600,PF3D7_0317500,PF3D7_0319400,PF3D7_0724900,PF3D7_0933500,PF3D7_1027700,PF3D7_1126700,PF3D7_1211000,PF3D7_1245100,PF3D7_1245600,PF3D7_1322200,PF3D7_1449100,PF3D7_1470100,	36.6	1.6	1.95	0.0328609	0.368725	1
GO:0008201	heparin binding	9	5	PF3D7_0402300,PF3D7_0424100,PF3D7_0424200,PF3D7_1335300,PF3D7_1335400,	55.6	2.43	4.22	0.0342563	0.379455	1
GO:0003688	DNA replication origin binding	15	7	PF3D7_0411900,PF3D7_0416300,PF3D7_0503200,PF3D7_0705300,PF3D7_0705400,PF3D7_1211700,PF3D7_1317100,	46.7	2.04	2.96	0.0364314	0.394111	1
GO:0004177	aminopeptidase activity	12	6	PF3D7_0527300,PF3D7_0804400,PF3D7_0932300,PF3D7_1015300,PF3D7_1116700,PF3D7_1311800,	50	2.18	3.38	0.0364918	0.394111	1
GO:0003729	mRNA binding	119	36	PF3D7_0105700,PF3D7_0309700,PF3D7_0422500,PF3D7_0511500,PF3D7_0515000,PF3D7_0526500,PF3D7_0527300,PF3D7_0604500,PF3D7_0605100,PF3D7_0610900,PF3D7_0621300,PF3D7_0623600,PF3D7_0706500,PF3D7_0804400,PF3D7_0811900,PF3D7_0813400,PF3D7_0823200,PF3D7_0927600,PF3D7_0929200,PF3D7_1004400,PF3D7_1011800,PF3D7_1016300,PF3D7_1019000,PF3D7_1021900,PF3D7_1107300,PF3D7_1110400,PF3D7_1227100,PF3D7_1231800,PF3D7_1…	30.3	1.32	1.48	0.0372942	0.397804	1
GO:0015081	sodium ion transmembrane transporter activity	4	3	PF3D7_0209600,PF3D7_0603500,PF3D7_1132500,	75	3.27	10.12	0.0397527	0.408885	1
GO:0004839	ubiquitin activating enzyme activity	4	3	PF3D7_1225800,PF3D7_1237000,PF3D7_1333200,	75	3.27	10.12	0.0397527	0.408885	1
GO:0009975	cyclase activity	4	3	PF3D7_0802600,PF3D7_1138400,PF3D7_1360500,	75	3.27	10.12	0.0397527	0.408885	1
GO:0003824	catalytic activity	1615	394	PF3D7_0102600,PF3D7_0103600,PF3D7_0104300,PF3D7_0105600,PF3D7_0106300,PF3D7_0106700,PF3D7_0109500,PF3D7_0110100,PF3D7_0110200,PF3D7_0110600,PF3D7_0111000,PF3D7_0111300,PF3D7_0202900,PF3D7_0203100,PF3D7_0206000,PF3D7_0206300,PF3D7_0208400,PF3D7_0209700,PF3D7_0211700,PF3D7_0214600,PF3D7_0216000,PF3D7_0216700,PF3D7_0217100,PF3D7_0217600,PF3D7_0218600,PF3D7_0301000,PF3D7_0302100,PF3D7_0303200,PF3D7_0…	24.4	1.07	1.13	0.0440913	0.423404	1
GO:0043169	cation binding	471	123	PF3D7_0110600,PF3D7_0206000,PF3D7_0209700,PF3D7_0301000,PF3D7_0308100,PF3D7_0310200,PF3D7_0312000,PF3D7_0315800,PF3D7_0318200,PF3D7_0319000,PF3D7_0418700,PF3D7_0420000,PF3D7_0502000,PF3D7_0508100,PF3D7_0509400,PF3D7_0509500,PF3D7_0515000,PF3D7_0522900,PF3D7_0524900,PF3D7_0527300,PF3D7_0602000,PF3D7_0605800,PF3D7_0614800,PF3D7_0615600,PF3D7_0619900,PF3D7_0623100,PF3D7_0623600,PF3D7_0624600,PF3D7_0…	26.1	1.14	1.21	0.0472852	0.423404	1
GO:0019787	ubiquitin-like protein transferase activity	50	17	PF3D7_0209700,PF3D7_0308600,PF3D7_0314700,PF3D7_0315800,PF3D7_0628100,PF3D7_0704600,PF3D7_0707700,PF3D7_0811000,PF3D7_0826100,PF3D7_0826500,PF3D7_1004300,PF3D7_1203900,PF3D7_1205500,PF3D7_1235300,PF3D7_1333200,PF3D7_1414100,PF3D7_1475400,	34	1.48	1.75	0.048242	0.423404	1
GO:0042393	histone binding	29	11	PF3D7_0216300,PF3D7_0314700,PF3D7_0519800,PF3D7_0619800,PF3D7_0707200,PF3D7_0812100,PF3D7_0820000,PF3D7_1008100,PF3D7_1403100,PF3D7_1406200,PF3D7_1427900,	37.9	1.66	2.07	0.0490976	0.423404	1
